# Secondary ossification center induces and protects growth plate structure

**DOI:** 10.1101/571612

**Authors:** Meng Xie, Pavel Gol’din, Anna Nele Herdina, Jordi Estefa, Ekaterina V Medvedeva, Lei Li, Phillip T Newton, Svetlana Kotova, Boris Shavkuta, Aditya Saxena, Lauren T Shumate, Brian Metscher, Karl Großschmidt, Shigeki Nishimori, Anastasia Akovantseva, Anna P Usanova, Anastasiia D Kurenkova, Anoop Kumar, Irene Linares Arregui, Paul Tafforeau, Kaj Fried, Mattias Carlström, Andras Simon, Christian Gasser, Henry M Kronenberg, Murat Bastepe, Kimberly L. Cooper, Peter Timashev, Sophie Sanchez, Igor Adameyko, Anders Eriksson, Andrei S Chagin

## Abstract

Growth plate and articular cartilage constitute a single anatomical entity early in development, but later separate into two distinct structures by the secondary ossification center (SOC). The reason for such separation remains unknown. We found that evolutionarily SOC appears in animals conquering the land - amniotes. Analysis of ossification pattern in mammals with specialized extremities (whales, bats, jerboa) revealed that SOC development correlates with the extent of mechanical loads. Mathematical modelling revealed that SOC reduces mechanical stress within the growth plate. Functional experiments revealed high vulnerability of hypertrophic chondrocytes to mechanical stress and showed that SOC protects these cells from apoptosis caused by extensive loading. Atomic force microscopy showed that hypertrophic chondrocytes are the least mechanically stiff cells within the growth plate. Altogether, these findings suggest that SOC has evolved to protect the hypertrophic chondrocytes from the high mechanical stress encountered in the terrestrial environment.
