## Supplementary file 1 for "Secondary ossification center induces and protects growth plate structure"

### Sheet: Sheet1
		level of ossification
	skeletal element	prenatal	at birth	postnatal	adult	reference
Pipistrellus pipistrellus	metacarpal I (thumb)	no data	0.7	1	1	own data
	metacarpal II	no data	0	0.5	1	own data
	metacarpal III	no data	0	0.5	1	own data
	metacarpal IV	no data	0	0.5	1	own data
	metacarpal V	no data	0	0.5	1	own data
	phalanx I (thumb)	no data	0.35	1	1	own data
	phalanx II (wing)	no data	0	0.5	1	own data
	phalanx III (wing)	no data	0	0.5	1	own data
	phalanx IV (wing)	no data	0	0.5	1	own data
	phalanx V (wing)	no data	0	0.5	1	own data
	metatarsal I	no data	0.78	0.75	1	own data
	metatarsal II	no data	0.57	0.75	1	own data
	metatarsal III	no data	0.56	0.75	1	own data
	metatarsal IV	no data	0.57	0.75	1	own data
	metatarsal V	no data	0.68	0.75	1	own data
	phalanx I (foot)	no data	0.61	0.75	1	own data
	phalanx II (foot)	no data	0.54	0.75	1	own data
	phalanx III (foot)	no data	0.56	0.75	1	own data
	phalanx IV (foot)	no data	0.66	0.75	1	own data
	phalanx V (foot)	no data	0.62	0.75	1	own data
	humerus	no data	0.3	0.45	1	own data
	radius	no data	0.32	0.5	1	own data
	ulna	no data	0.7	1	1	own data
	femur	no data	0.66	0.41	1	own data
	tibia	no data	0.33	0.5	1	own data
	fibula	no data	0.21	0.5	1	own data
Myotis emarginatus	metacarpal I (thumb)	no data	no data	1	1	own data
	metacarpal II	no data	no data	0.5	1	own data
	metacarpal III	no data	no data	0.5	1	own data
	metacarpal IV	no data	no data	0.5	1	own data
	metacarpal V	no data	no data	0.5	1	own data
	phalanx I (thumb)	no data	no data	1	1	own data
	phalanx II (wing)	no data	no data	0.5	1	own data
	phalanx III (wing)	no data	no data	0.5	1	own data
	phalanx IV (wing)	no data	no data	0.5	1	own data
	phalanx V (wing)	no data	no data	0.5	1	own data
	metatarsal I	no data	no data	0.75	1	own data
	metatarsal II	no data	no data	0.75	1	own data
	metatarsal III	no data	no data	0.75	1	own data
	metatarsal IV	no data	no data	0.75	1	own data
	metatarsal V	no data	no data	0.75	1	own data
	phalanx I (foot)	no data	no data	0.75	1	own data
	phalanx II (foot)	no data	no data	0.75	1	own data
	phalanx III (foot)	no data	no data	0.75	1	own data
	phalanx IV (foot)	no data	no data	0.75	1	own data
	phalanx V (foot)	no data	no data	0.75	1	own data
	humerus	no data	no data	0.5	1	own data
	radius	no data	no data	0.5	1	own data
	ulna	no data	no data	1	1	own data
	femur	no data	no data	0.75	1	own data
	tibia	no data	no data	0.75	1	own data
	fibula	no data	no data	0.75	1	own data
Myotis lucifugus	metacarpal I (thumb)	0.25	0.5	0.75	1	1
	metacarpal II	0	0	0.55	1	1, 6
	metacarpal III	0	0	0.55	1	1, 6
	metacarpal IV	0	0	0.55	1	1, 6
	metacarpal V	0	0	0.55	1	1, 6
	phalanx I (thumb)	0.25	0.5	1	1	1
	phalanx II (wing)	0	0	0.48	1	1, 6
	phalanx III (wing)	0	0	0.48	1	1, 6
	phalanx IV (wing)	0	0	0.48	1	1, 6
	phalanx V (wing)	0	0	0.48	1	1, 6
	metatarsal I	0	0.25	0.75	1	2
	metatarsal II	0	0.25	0.75	1	2
	metatarsal III	0	0.25	0.75	1	2
	metatarsal IV	0	0.25	0.75	1	2
	metatarsal V	0	0.25	0.75	1	2
	phalanx I (foot)	0	0.25	0.75	1	2
	phalanx II (foot)	0	0.25	0.75	1	2
	phalanx III (foot)	0	0.25	0.75	1	2
	phalanx IV (foot)	0	0.25	0.75	1	2
	phalanx V (foot)	0	0.25	0.75	1	2
	humerus	0	0	0.5	1	1
	radius	0	0	0.67	1	1
	ulna	0	0	0.5	1	1
	femur	0	0	0.5	1	2
	tibia	0	0	0.5	1	2
	fibula	0	0	0.5	1	2
Artibeus jamaicensis	metacarpal I (thumb)	0	0.5	0.75	1	1
	metacarpal II	0	0	0.48	1	1, 7*
	metacarpal III	0	0	0.48	1	1, 7*
	metacarpal IV	0	0	0.48	1	1, 7
	metacarpal V	0	0	0.48	1	1, 7*
	phalanx I (thumb)	0	0.5	0.75	1	1
	phalanx II (wing)	0	0	0.66	1	1, 7*
	phalanx III (wing)	0	0	0.66	1	1, 7*
	phalanx IV (wing)	0	0	0.66	1	1, 7
	phalanx V (wing)	0	0	0.66	1	1, 7*
	metatarsal I	1	1	1	1	2
	metatarsal II	1	1	1	1	2
	metatarsal III	1	1	1	1	2
	metatarsal IV	1	1	1	1	2
	metatarsal V	1	1	1	1	2
	phalanx I (foot)	1	1	1	1	2
	phalanx II (foot)	1	1	1	1	2
	phalanx III (foot)	1	1	1	1	2
	phalanx IV (foot)	1	1	1	1	2
	phalanx V (foot)	1	1	1	1	2
	humerus	0	0	0.5	1	1
	radius	0	0	0.5	1	1
	ulna	0	0	0.5	1	1
	femur	0.75	0.75	0.75	1	2
	tibia	0.75	0.75	0.75	1	2
	fibula	0.75	0.75	0.75	1	2
Carollia perspicillata	metacarpal I (thumb)	0	0.5	0.75	1	1
	metacarpal II	0	0	0,23*	1	1, 7*
	metacarpal III	0	0	0,23*	1	1, 7*
	metacarpal IV	0	0	0.23	1	1, 7
	metacarpal V	0	0	0,23*	1	1, 7*
	phalanx I (thumb)	0	0.5	0.75	1	1
	phalanx II (wing)	0	0	0,21*	1	1, 7*
	phalanx III (wing)	0	0	0,21*	1	1, 7*
	phalanx IV (wing)	0	0	0.21	1	1, 7
	phalanx V (wing)	0	0	0,21*	1	1, 7*
	metatarsal I	0	0.75	0.75	1	2
	metatarsal II	0	0.75	0.75	1	2
	metatarsal III	0	0.75	0.75	1	2
	metatarsal IV	0	0.75	0.75	1	2
	metatarsal V	0	0.75	0.75	1	2
	phalanx I (foot)	0	0.75	0.75	1	2
	phalanx II (foot)	0	0.75	0.75	1	2
	phalanx III (foot)	0	0.75	0.75	1	2
	phalanx IV (foot)	0	0.75	0.75	1	2
	phalanx V (foot)	0	0.75	0.75	1	2
	humerus	0	0	0.5	1	1
	radius	0	0	0.5	1	1
	ulna	0	0	0.5	1	1
	femur	0*	0,5*	0.75	1	3
	tibia	0*	0,5*	0.75	1	3
	fibula	0*	0,5*	0.75	1	3
Tadarida brasiliensis	metacarpal I (thumb)	0	1	1	1	4
	metacarpal II	0	0	0.5	1	4
	metacarpal III	0	0	0.5	1	4
	metacarpal IV	0	0	0.5	1	4
	metacarpal V	0	0	0.5	1	4
	phalanx I (thumb)	0	0.71	1	1	4
	phalanx II (wing)	0	0	0.5	1	4
	phalanx III (wing)	0	0	0.5	1	4
	phalanx IV (wing)	0	0	0.5	1	4
	phalanx V (wing)	0	0	0.5	1	4
	metatarsal I	0	0.6	1	1	4
	metatarsal II	0	0.6	1	1	4
	metatarsal III	0	0.6	1	1	4
	metatarsal IV	0	0.6	1	1	4
	metatarsal V	0	0.59	1	1	4
	phalanx I (foot)	0	0.79	1	1	4
	phalanx II (foot)	0	0.64	1	1	4
	phalanx III (foot)	0	0.64	1	1	4
	phalanx IV (foot)	0	0.71	1	1	4
	phalanx V (foot)	0	0.71	1	1	4
	humerus	0	0.76	0.76	1	4
	radius	0	0.47	0.75	1	4
	ulna	0	0.68	1	1	4
	femur	0	0.75	0.75	1	4
	tibia	0	0.73	0.75	1	4
	fibula	0	0.61	0.75	1	4
Myotis austroriparius	metacarpal I (thumb)	0	0	1	1	4
	metacarpal II	0	0	0.5	1	4
	metacarpal III	0	0	0.5	1	4
	metacarpal IV	0	0	0.5	1	4
	metacarpal V	0	0	0.5	1	4
	phalanx I (thumb)	0	0	1	1	4
	phalanx II (wing)	0	0	0.5	1	4
	phalanx III (wing)	0	0	0.5	1	4
	phalanx IV (wing)	0	0	0.5	1	4
	phalanx V (wing)	0	0	0.5	1	4
	metatarsal I	0	0.63	0.75	1	4
	metatarsal II	0	0.42	0.75	1	4
	metatarsal III	0	0.45	0.75	1	4
	metatarsal IV	0	0.43	0.75	1	4
	metatarsal V	0	0.43	0.75	1	4
	phalanx I (foot)	0	0.38	0.75	1	4
	phalanx II (foot)	0	0.33	0.75	1	4
	phalanx III (foot)	0	0.25	0.75	1	4
	phalanx IV (foot)	0	0.27	0.75	1	4
	phalanx V (foot)	0	0.27	0.75	1	4
	humerus	0	0.25	0.5	1	4
	radius	0	0.11	0.5	1	4
	ulna	0	0.22	0.5	1	4
	femur	0	0.25	0.75	1	4
	tibia	0	0.11	0.75	1	4
	fibula	0	0.05	0.75	1	4
Myotis myotis	metacarpal I (thumb)	0	0.27	0.78	1	5
	metacarpal II	0	0	0	1	5
	metacarpal III	0	0	0.27	1	5
	metacarpal IV	0	0	0.25	1	5
	metacarpal V	0	0	0.2	1	5
	phalanx I (thumb)	0	0.56	0.5	1	5
	phalanx II (wing)	0	0	0.18	1	5
	phalanx III (wing)	0	0	0.43	1	5
	phalanx IV (wing)	0	0	0.43	1	5
	phalanx V (wing)	0	0	0.39	1	5
	metatarsal I	0	0.81	1	1	5
	metatarsal II	0	0.58	1	1	5
	metatarsal III	0	0.5	1	1	5
	metatarsal IV	0	0.55	1	1	5
	metatarsal V	0	0.64	1	1	5
	phalanx I (foot)	0	0.52	1	1	5
	phalanx II (foot)	0	0.45	0.62	1	5
	phalanx III (foot)	0	0.55	0.8	1	5
	phalanx IV (foot)	0	0.55	0.63	1	5
	phalanx V (foot)	0	0.55	0.71	1	5
	humerus	0	0.21	0.8	1	5
	radius	0	0.3	0.16	1	5
	ulna	0	0.37	0.8	1	5
	femur	0	0.53	0.4	1	5
	tibia	0	0.36	0.64	1	5
	fibula	0	0	0.75	1	5
Mops condylurus	metacarpal I (thumb)	no data	no data	no data	1
	metacarpal II	no data	no data	no data	1
	metacarpal III	no data	no data	no data	1
	metacarpal IV	no data	no data	no data	1
	metacarpal V	no data	no data	no data	1
	phalanx I (thumb)	no data	no data	no data	1
	phalanx II (wing)	no data	no data	no data	1
	phalanx III (wing)	no data	no data	no data	1
	phalanx IV (wing)	no data	no data	no data	1
	phalanx V (wing)	no data	no data	no data	1
	metatarsal I	1	1	1	1	8
	metatarsal II	1	1	1	1	8
	metatarsal III	1	1	1	1	8
	metatarsal IV	1	1	1	1	8
	metatarsal V	1	1	1	1	8
	phalanx I (foot)	1	1	1	1	8
	phalanx II (foot)	1	1	1	1	8
	phalanx III (foot)	1	1	1	1	8
	phalanx IV (foot)	1	1	1	1	8
	phalanx V (foot)	1	1	1	1	8
	humerus	0.5	0.5	no data	1	8
	radius	0.5	0.5	no data	1	8
	ulna	0	0	no data	1	8
	femur	0.5	0.5	no data	1	8
	tibia	0.5	0.5	no data	1	8
	fibula	0.5	0.5	no data	1	8
Megaloglossus woermanni	metacarpal I (thumb)	no data	no data	no data	1
	metacarpal II	no data	no data	no data	1
	metacarpal III	no data	no data	no data	1
	metacarpal IV	no data	no data	no data	1
	metacarpal V	no data	no data	no data	1
	phalanx I (thumb)	no data	no data	no data	1
	phalanx II (wing)	no data	no data	no data	1
	phalanx III (wing)	no data	no data	no data	1
	phalanx IV (wing)	no data	no data	no data	1
	phalanx V (wing)	no data	no data	no data	1
	metatarsal I	0.75	no data	no data	1	2
	metatarsal II	0.75	no data	no data	1	2
	metatarsal III	0.75	no data	no data	1	2
	metatarsal IV	0.75	no data	no data	1	2
	metatarsal V	0.75	no data	no data	1	2
	phalanx I (foot)	0.75	no data	no data	1	2
	phalanx II (foot)	0.75	no data	no data	1	2
	phalanx III (foot)	0.75	no data	no data	1	2
	phalanx IV (foot)	0.75	no data	no data	1	2
	phalanx V (foot)	0.75	no data	no data	1	2
	humerus	no data	no data	no data	1
	radius	no data	no data	no data	1
	ulna	no data	no data	no data	1
	femur	no data	no data	no data	1
	tibia	0	no data	no data	1	2
	fibula	0	no data	no data	1	2
Rousettus celebensis	metacarpal I (thumb)	no data	no data	no data	1
	metacarpal II	no data	no data	no data	1
	metacarpal III	no data	no data	no data	1
	metacarpal IV	no data	no data	no data	1
	metacarpal V	no data	no data	no data	1
	phalanx I (thumb)	no data	no data	no data	1
	phalanx II (wing)	no data	no data	no data	1
	phalanx III (wing)	no data	no data	no data	1
	phalanx IV (wing)	no data	no data	no data	1
	phalanx V (wing)	no data	no data	no data	1
	metatarsal I	0.75	no data	no data	1	2
	metatarsal II	0.75	no data	no data	1	2
	metatarsal III	0.75	no data	no data	1	2
	metatarsal IV	0.75	no data	no data	1	2
	metatarsal V	0.75	no data	no data	1	2
	phalanx I (foot)	0.75	no data	no data	1	2
	phalanx II (foot)	0.75	no data	no data	1	2
	phalanx III (foot)	0.75	no data	no data	1	2
	phalanx IV (foot)	0.75	no data	no data	1	2
	phalanx V (foot)	0.75	no data	no data	1	2
	humerus	no data	no data	no data	1
	radius	no data	no data	no data	1
	ulna	no data	no data	no data	1
	femur	no data	no data	no data	1
	tibia	0	no data	no data	1	2
	fibula	0	no data	no data	1	2
Miniopterus schreibersii	metacarpal I (thumb)	0	0	1	1	own data
	metacarpal II	0	0	0	1	own data
	metacarpal III	0	0	0	1	own data
	metacarpal IV	0	0	0	1	own data
	metacarpal V	0	0	0	1	own data
	phalanx I (thumb)	0	0	1	1	own data
	phalanx II (wing)	0	0	0	1	own data
	phalanx III (wing)	0	0	0	1	own data
	phalanx IV (wing)	0	0	0	1	own data
	phalanx V (wing)	0	0	0	1	own data
	metatarsal I	0	0.5	1	1	own data
	metatarsal II	0	0.3	1	1	own data
	metatarsal III	0	0.33	1	1	own data
	metatarsal IV	0	0.35	1	1	own data
	metatarsal V	0	0.4	1	1	own data
	phalanx I (foot)	0	0.35	1	1	own data
	phalanx II (foot)	0	0.48	1	1	own data
	phalanx III (foot)	0	0.46	1	1	own data
	phalanx IV (foot)	0	0.53	1	1	own data
	phalanx V (foot)	0	0.49	1	1	own data
	humerus proximal	0	0	0.51	1	own data
	humerus distal	0	0	0.59	1	own data
	radius proximal	0	0	0.56	1	own data
	radius distal	0	0	0.23	1	own data
	ulna proximal	0	0	0	1	own data
	ulna distal	0	0	0	1	own data
	femur proximal	0	0	0	1	own data
	femur distal	0	0.25	0.61	1	own data
	tibia proximal	0	0	0.68	1	own data
	tibia distal	0	0.11	0.4	1	own data
	fibula proximal	0	0	0	1	own data
	fibula distal	0	0	0	1	own data
Eidolon helvum	metacarpal I (thumb)	0	0	1	1	own data
	metacarpal II	0	0	0.87	1	own data
	metacarpal III	0	0	0.96	1	own data
	metacarpal IV	0	0	0.98	1	own data
	metacarpal V	0	0	0.97	1	own data
	phalanx I (thumb)	0	0	1	1	own data
	phalanx II (wing)	0	0	0.88	1	own data
	phalanx III (wing)	0	0	0.95	1	own data
	phalanx IV (wing)	0	0	0.95	1	own data
	phalanx V (wing)	0	0	0.97	1	own data
	metatarsal I	0	0.77	1	1	own data
	metatarsal II	0	0.71	1	1	own data
	metatarsal III	0	0.76	1	1	own data
	metatarsal IV	0	0.72	1	1	own data
	metatarsal V	0	0.79	1	1	own data
	phalanx I (foot)	0	0.79	1	1	own data
	phalanx II (foot)	0	0.83	1	1	own data
	phalanx III (foot)	0	0.8	1	1	own data
	phalanx IV (foot)	0	0.77	1	1	own data
	phalanx V (foot)	0	0.81	1	1	own data
	humerus proximal	0	0	1	1	own data
	humerus distal	0	0	1	1	own data
	radius proximal	0	0	1	1	own data
	radius distal	0	0	1	1	own data
	ulna proximal	0	0	1	1	own data
	ulna distal	0	0	1	1	own data
	femur proximal	0	0	1	1	own data
	femur distal	0	0	1	1	own data
	tibia proximal	0	0	1	1	own data
	tibia distal	0	0	1	1	own data
	fibula proximal	0	0	1	1	own data
	fibula distal	0	0	1	1	own data
	References
	1	Adams, R. A. Wing ontogeny, shifting niche dimensions, and adaptive landscapes. Ontogeny, functional ecology, and evolution of bats (RA Adams and SC Pedersen, eds.). Cambridge University Press, Cambridge, 275-315 (2000).
	2	Adams, R. A. & Thibault, K. M. Ontogeny and evolution of the hindlimb and calcar: assessing phylogenetic trends. Ontogeny, functional ecology, and evolution of bats, 316 (2000).
	3	Chen, C. H., Cretekos, C. J., Rasweiler, J. J. & Behringer, R. R. Hoxd13 expression in the developing limbs of the short‐tailed fruit bat, Carollia perspicillata. Evolution & development 7, 130-141 (2005).
	4	Hermanson, J. W. & Wilkins, K. T. Growth and development of two species of bats in a shared maternity roost. Cells Tissues Organs 187, 24-34 (2008).
	5	Joller, H. Zur Ontogenese von Myotis myotis Borkhausen (verglichen mit jener von Acomys cahirinus dimidiatus). Verhandlungen der Naturforschenden Gesellschaft in Basel 86, 87–151 (1977).
	6	Kunz, T. H. & Anthony, E. L. Age estimation and post-natal growth in the bat Myotis lucifugus. Journal of Mammalogy 63, 23-32 (1982).
	7	Shaw, J. B. The evolution and development of wing form, body size and flight in large-and small-bodied fruit bats (Artibeus jamaicensis and Carollia perspiciillata). PhD thesis, University of Northern Colorado, (2011).
	8	Wyant, K. A. & Adams, R. A. Prenatal growth and development in the Angolan free-tailed bat, Mops condylurus (Chiroptera: Molossidae). Journal of Mammalogy 88, 1248-1251 (2007).
	*	Value extrapolated from data on other fingerbones at the same developmental stage (Artibeus jamaicensis and Carollia perspicillata) or from data of leg bone ossification of later stage (Carollia perspicillata), respectively.
